# tRNA Modification Landscapes in Streptococci: Shared Losses and Clade-Specific Adaptations

**DOI:** 10.1101/2025.10.13.681863

**Authors:** Ho-Ching Tiffany Tsui, Chi-Kong Chan, Yifeng Yuan, Roba Elias, Jingjing Sun, Virginie Marchand, Marshall Jaroch, Guangxin Sun, Irfan Manzoor, Ana Kutchuashvili, Yuri Motorin, Grazyna Leszczynska, Kinda Seaton, Kelly C. Rice, Manal A. Swairjo, Malcolm E. Winkler, Peter C. Dedon, Valérie de Crécy-Lagard

**Author notes:** Current address: Kihealth Inc., Saint Augustine, Florida, USA.

## Abstract

tRNA modifications are central to bacterial translational control. Here, we integrated genetics, mass spectrometry, epitranscriptomics, and comparative genomics to map the tRNA modification genes of the Gram-positive pathogens *Streptococcus mutans* and *Streptococcus pneumoniae*. Both species show a marked loss of modifications dependent on Fe–S enzymes, consistent with a broader trend of Fe–S enzyme reduction in Streptococcus central metabolism. In addition, the D, m^1^A, m^7^G, t^6^A, and i^6^A modifications were mapped in *S. pneumoniae* tRNAs, and we confirmed that a unique DusB1 enzyme is responsible for the insertion of all the detectable D modifications. We uncovered differences in queuosine (Q) metabolism: while *S. mutans* synthesizes Q de novo, *S. pneumoniae* instead salvages preQ₁ and accumulates the epoxy-Q precursor, a strategy shared with multiple other Streptococci as revealed by analysis of Q pathways in 1,599 sequenced streptococcal genomes. Comparative essentiality profiling of modification genes revealed notable differences, including the essentiality of the NLJ-threonylcarbamoyladenosine (tLJA) synthesis enzyme TsaE in *S. pneumoniae* but not in *S. mutans*, which was confirmed by genetic studies. We found that suppressor mutations in *asnS* encoding asparaginyl-tRNA synthetase (AsnRS) restored viability to Δ*tsaE* mutants, albeit with reduced growth. Our finding highlights the functional importance of modifications in the recognition of tRNAs by aminoacyl-tRNA synthetases.
