## Supplementary material for "tRNA Modification Landscapes in Streptococci: Shared Losses and Clade-Specific Adaptations": SupData2

### Sheet: Sup Data 2A
Modified ribonucleosides	Precursor ion	Product ion	RT, min
ac4C	286	154	8.26
acp3U	346	214	1.49
Am	282	136	7.68
Cm	258	112	2.49
cmnm5s2U	348	141	2.45
D	247	115	0.95
Gm	298	152	7.3
ho5U	261	129	1.28
I	269	137	3.85
i6A	336	204	17.35
k2C	372.1	240	5
m1A	282	150	1.35
m1G	298	166	7.31
m2,2G	312	180	10.47
m2A	282	150	6.07
m2G	298	166	8.36
m3C	258	126	1.18
m3U	259	127	5.91
m5C	258	126	1.42
m5U	259	127	4.21
m6,6A	296	164	12.36
m6A	282	150	9.57
m7G	298	166	2.07
mo5U	275	143	4.56
nm5s2U	290	158	1.24
oQ	426	163	4.29
preQ1	312	163	1.96
Q	410	163	4.85
s2U	261	129	4.47
s4U	261	129	5.06
t6A	413	281	13.45
Um	259	113	5.73
Y	245	191	0.96

### Sheet: Sup Data 2B
	S. mutans UA159
	Experiment 1		Experiment 2
	Biological replicate 1	Biological replicate 2	Biological replicate 1
ac4C	241.881	246.289	1131.42
Am	614.221	803.327	1460.73
Cm	823.629	912.691	4861.83
cmnm5s2U	4.38049	2.665	8.69149
D	1329.84	1369.04	1874.81
Gm	567.395	715.564	1244.52
ho5U	20.4967	20.6942	38.8431
I	497.181	489.972	2820.14
i6A	714.713	731.891	5827.1
k2C	not acquired	not acquired	53.5863
m1A	4275.06	5727.86	54421.3
m1G	2516.53	3052.17	17569.8
m2,2G	200.683	269.289	390.583
m2A	1544.85	2451.77	24962.3
m2G	179.432	238.545	329.679
m3C	2.75376	13.2733	21.8122
m3U	10.7062	24.3285	56.4764
m5C	279.018	366.747	579.752
m5U	2077.32	2507.32	5617.4
m6,6A	186.134	430.949	2302.59
m6A	3454.99	4030.1	23395.9
m7G	9113.85	9530.62	63017.4
mnm5s2U	8.26457	12.5846	55.9716
mo5U	895.086	1274.01	4848.6
oQ	1.04396	0.957328	1.1195
preQ1	55.0075	20.6034	49.5739
Q	99.5123	133.786	688.916
s4U	734.383	1182.35	6260.97
t6A	2117.72	2314.52	11024.9
Um	45.5524	59.9627	64.789
Y	127.371	126.991	480.799

### Sheet: Sup Data 2C
												Mean percentage changes
	IU1690		IU1824		IU19598		IU18824		IU19699
	Biological replicate 1	Biological replicate 2	Biological replicate 1	Biological replicate 2	Biological replicate 1	Biological replicate 2	Biological replicate 1	Biological replicate 2	Biological replicate 1	Biological replicate 2			IU1690	IU1824	IU19598	IU18824	IU19699
ac4C	1023.43	1015.62	1114.03	1017.74	1029.55	1055.35	1059.29	1165.43	1080.47	1066.92		ac4C	-4.34938	5.77316e-15	-2.19882	4.36052	0.733007
acp3U	1.65145	1.41613	2.05984	1.52446	-	0.756135	2.15401	3.37936	2.26425	1.91204		acp3U	-14.4162	0	-57.8085	54.3779	16.5162
Am	7892.43	11469.3	10365.2	10845.6	10526	12363.2	17370.6	19132.1	20251.5	16510.6		Am	-8.71763	-8.43769e-15	7.91282	72.0945	73.3176
Cm	9290.35	12809.5	11652.3	11749	11753.9	12986.7	17766.8	18896	20261	16654.3		Cm	-5.56129	-7.77156e-15	5.72346	56.6699	57.7489
cmnm5s2U	30.6513	19.4771	22.7941	20.1902	35.3969	18.3279	11.8847	11.8141	12.7293	17.1816		cmnm5s2U	16.6204	-7.99361e-15	24.987	-44.8663	-30.4144
D	1823.54	1630.17	1767.93	1672.52	1678.08	1667.17	1459.91	1442.82	1402.67	1480.88		D	0.385616	0	-2.76728	-15.6295	-16.1867
Gm	6205.17	9420.9	8370.45	8705.27	8389.3	9765.44	13389.1	14662.9	15841.1	12661.9		Gm	-8.48953	0	6.31903	64.2798	66.9213
ho5U	38.6437	36.2859	31.8491	33.0097	27.3098	31.1524	18.3296	18.3399	15.5792	17.5882		ho5U	15.5274	-5.32907e-15	-9.86226	-43.4626	-48.862
I	2970.79	2697.49	2830.94	2787.48	2603.4	2761.07	2410.69	2440.69	2427.85	2563.68		I	0.887418	0	-4.51996	-13.6523	-11.1578
i6A	5753.93	5066.52	5235.71	5016.51	5458.45	4972.75	4069.86	3710.64	3552.51	4186.05		i6A	5.54254	0	1.74581	-24.1091	-24.5182
k2C	27.4481	24.9257	25.7027	25.1539	23.1673	23.126	14.8896	16.4392	16.1286	16.326		k2C	2.98332	0	-8.97296	-38.3977	-36.1841
m1A	51396.7	49838.6	49576.8	48217	64081	47542.3	46246	47600.1	44967.7	46613.8		m1A	3.5192	-7.32747e-15	14.1415	-4.03677	-6.3524
m1G	17069.8	16070	16289.5	16045.9	16369.8	15948.8	14160.2	14413.4	14183	14613.5		m1G	2.48792	5.60663e-15	-0.0519573	-11.6332	-10.9443
m2,2G	2133.01	3107.22	2793.55	2929.08	2867.11	3271.21	4290.76	4796.41	5143.59	4182.59		m2,2G	-8.42975	-7.77156e-15	7.26385	58.7935	62.9701
m2A	-	-	1.51201	0.91841	1.89488	1.01891	1.62039	2.15941	0.819883	1.04625		m2A	-	0	19.8884	55.5204	-23.2178
m2G	1887.28	2352.2	2515.4	2601.26	2553.47	2277.2	3705.25	4174.02	4541.45	3068.25		m2G	-17.1435	-8.88178e-15	-5.58922	53.9928	48.7242
m3C	121.009	174.537	147.643	158.637	132.642	177.323	211.229	232.951	270.543	216.221		m3C	-3.50442	0	1.20333	45.0244	58.9284
m3U	82.1359	119.242	98.3838	110.971	104.675	125.076	162.906	172.497	186.426	148.283		m3U	-3.81016	-6.66134e-15	9.74256	60.2081	59.8765
m5C	2575.74	3950.87	3370.39	3494.01	3393.34	3966.64	5830.86	6338.28	7095.16	5657.14		m5C	-4.9209	6.55032e-15	7.21967	77.2792	85.7747
m5U	5446.09	4729.25	4985.42	4773.76	4867.76	4733.57	4063.48	3961.3	3774.67	4277.47		m5U	4.26441	0	-1.61733	-17.772	-17.4916
m6,6A	3876.51	5073.75	4658.84	5014.77	4722.92	5671.28	6091.46	7143.19	7362.7	6405.11		m6,6A	-7.47761	9.76996e-15	7.44894	36.8119	42.3234
m6A	24215.8	22934	24331.2	23673	24397.1	24075.9	22826.9	24269.3	23219.2	23888.7		m6A	-1.7798	0	0.976654	-1.89155	-1.86695
m7G	61536.2	60402.3	61529.4	59053.2	69595.5	57816.8	53206.4	55855.6	53063.1	54961.4		m7G	1.12444	-5.9952e-15	5.66389	-9.55412	-10.4146
mnm5s2U	12.8627	15.2372	-	-	-	-	-	-	-	-		mnm5s2U	0	-	-	-	-
mo5U	2924.71	2295.36	2542.25	2491.2	2526.41	2347.64	1784.56	1741.23	1604.72	1870.28		mo5U	3.70757	0	-3.16671	-29.9528	-30.9617
nm5s2U	-	-	1.5607	2.06355	1.23863	1.51323	1.96214	1.08292	1.31007	2.15475		nm5s2U	-	0	-24.0709	-15.9811	-4.39915
oQ	22.7814	22.9024	25.0297	23.4343	21.0992	24.4091	26.9432	30.3489	28.6338	28.8066		oQ	-5.73661	0	-6.09868	18.2159	18.5218
Q	0.123895	0.295323	0.524942	0.482643	0.259005	0.289195	0.0976434	1.00624	0.760731	0.339994		Q	-58.3939	0	-45.5927	9.55712	9.2438
s4U	2247.38	1827.71	1176.59	1078.18	1139.72	1103.78	381.707	359.575	328.762	371.512		s4U	80.7318	0	-0.499661	-67.1239	-68.9426
t6A	9066.52	8095.71	8375.46	8354.98	8142.76	7970	458.119	505.863	545.372	458.673		t6A	2.58081	-1.08802e-14	-3.69201	-94.2382	-93.9987
Um	351.515	518.992	454.633	476.664	466.504	541.749	756.681	825.586	879.71	712.106		Um	-6.52754	6.21725e-15	8.26327	69.8991	70.9245
Y	530.726	492.957	501.328	493.562	430.025	481.259	448.536	451.498	455.071	458.933		Y	2.89404	5.77316e-15	-8.40357	-9.53429	-8.13014

### Sheet: Sup Data 2D
	IU1824+DMSO			IU1824+100 nM preQ0 base
	Biological replicate 1	Biological replicate 2	Biological replicate 3	Biological replicate 1	Biological replicate 2	Biological replicate 3
ac4C	1064.03	1032.67	897.355	1102.63	870.648	921.18
acp3U	1.80354	1.24126	2.06201	1.44035	1.14042	1.87851
Am	13926.5	13020.9	11132.9	13462.8	9702.9	12321.8
Cm	6142.59	5407.2	4586.59	5996.46	4435.26	4967.11
cmnm5s2U	32.232	32.9045	39.1032	35.6159	48.8877	35.4122
D	2161.43	2121.99	2149.65	2239.84	2231.3	2132.79
Gm	6502.37	5857.81	5129.84	6145.46	4098.98	5564.55
ho5U	23.3086	21.8842	30.311	21.912	28.0578	30.3305
I	1139.22	1143.56	1168.65	1223.88	1245.93	1198.72
i6A	11915.6	11773.1	11774.8	12109.4	12030	11774.3
k2C	123.423	129.488	145.269	138.266	145.176	137.66
m1A	12664.8	12434	11860.9	12800.8	12898.5	12235.7
m1G	15600.4	15497.2	15306.7	16229.9	16065.9	15594.6
m2,2G	3795.2	3435.74	3005.21	3510.07	2454.89	3248.96
m2A	1.36814	1.08671	1.7235	1.47994	1.15041	0.979429
m2G	2271.59	2038.45	1955.74	2151.55	1524.14	2082.66
m3C	80.1392	69.0871	68.7905	76.5773	51.0986	78.5448
m3U	92.0946	82.5852	80.0944	83.527	59.0257	84.4065
m5C	2326.92	2019.38	1722.63	2120.52	1411.19	1835.54
m5U	5593.68	5588.91	5378.97	5973.35	5886.85	5439.24
m6,6A	7352.98	6614.53	6287.79	6944.71	5152.1	6856.4
m6A	27908.8	27772.2	26666.6	28925.2	27923.5	27528.3
m7G	22026.3	21828.8	21382.1	22967.8	22661.6	22080.2
mo5U	1305.63	1329	2199.47	1336.02	1793.21	2094.84
nm5s2U	2.27602	2.42778	1.79959	2.45247	1.57742	2.29182
oQ	33.0847	21.8089	25.9179	36.5461	21.5738	27.3555
Q	0.327361	0.364377	0.386477	0.310674	0.1898	0.369999
s2U	5.32624	5.48469	4.89488	5.50986	5.67142	4.98816
s4U	1049	1140.27	1078.95	1042.49	1165.43	1086.83
t6A	8950.69	9298.25	9347.11	9378.81	9854.84	9240.07
Um	384.676	340.166	301.536	355.601	242.231	328.46
Y	1903.27	1862.73	1823.85	1947.07	1880.63	1795.89

### Sheet: Sup Data 2E
	IU1824+DMSO			IU1824+100 nM preQ1 base
	Biological replicate 1	Biological replicate 2	Biological replicate 3	Biological replicate 1	Biological replicate 2	Biological replicate 3
ac4C	946.864	945.324	920.332	964.091	950.077	895.359
acp3U	1.40688	1.25597	1.80462	1.99589	0.878487	1.30208
Am	17738.1	17243.3	19176.1	19339.7	15831.2	18787.5
Cm	11120	10684.2	11551.4	11622.8	9932.47	10912.2
cmnm5s2U	50.8242	46.7553	43.9789	48.9053	57.0054	50.4044
D	7301.33	7086.13	7053.25	7006.25	7400.21	7115.32
Gm	5243.14	5133.98	5727.74	5962.3	4674.34	5467.48
ho5U	37.0868	49.3759	39.8931	50.3306	63.1835	41.2575
I	1885.45	1873.82	1803.53	1907.76	1892.49	1813.42
i6A	36886.2	37943.2	36482.3	36932.7	38847.2	37611.6
k2C	62.2163	60.0855	54.4025	63.5714	65.401	62.5418
m1A	57936.1	57876	55948.8	56066.1	58163.2	55661.6
m1G	23287.3	23806.1	22482.2	23872	23843.1	23165.5
m2,2G	2666.36	2778.8	2905.24	3280.17	2451.43	2810.89
m2A	2.05139	2.55584	2.59359	2.63786	1.58893	1.89181
m2G	1527.96	1542.66	1650.71	1778.42	1400.89	1586.18
m3C	259.439	258.887	279.266	294.078	220.128	256.71
m3U	92.496	94.7614	100.131	112.507	85.0618	99.9345
m5C	4063.26	3809.06	4382.77	4483.78	3551.45	4338.22
m5U	10757.4	11072.7	10571.1	10970.1	11746.3	11227.7
m6,6A	20153.3	20554.6	21277.8	23477.4	18213.5	20086.4
m6A	65410	64757.8	63712.6	63169	65062.2	63425
m7G	73766.3	74201.3	71319.9	73329.7	75247.2	70563.7
mo5U	1654.99	1858.86	1715.46	1776.58	1956.85	1787.99
nm5s2U	7.86722	7.29627	8.0458	5.35607	7.91433	7.81656
preQ1	-	-	-	731.512	770.556	773.767
oQ	39.5351	45.0676	36.7446	4650	5514.59	5026.53
Q	0.399854	0.393342	0.358865	0.439343	0.352491	0.320409
s2U	5.70339	6.34792	6.45874	6.36087	6.53467	5.85319
s4U	1086.11	978.916	921.528	1027.35	1093.09	1127.02
t6A	3220.22	2978.17	2868.86	3129.12	3400.04	3356.61
Um	355.546	342.262	386.396	404.44	316.663	390.21
Y	2387.01	2301.79	2319.32	2334.41	2400.26	2361.58

### Sheet: Sup Data 2F
	tRNA			rRNA
	Biological replicate 1	Biological replicate 2	Biological replicate 3	Biological replicate 1	Biological replicate 2	Biological replicate 3	Average rRNA	Average tRNA	Ratio rRNA/tRNA	Predicted Distribution of modification	rRNA enzyme predicted in S. mutans	rRNA enzyme predicted in S	pneumoniae D39
ac4C	1206.35	1262.91	1271.31	5.47659	32.8046	4.64361	14.3083	1246.86	0.0114754	only tRNA	NA
Am	2091.44	2361.88	1708.11	12.4097	39.2263	11.8761	21.1707	2053.81	0.010308	tRNA?
Cm	2566.25	2665.41	2592.52	3198.59	2914.81	3096.31	3069.9	2608.06	1.17708	both tRNA & rRNA	RsmI/SMU_1659c	RsmI/SPD_RS04445
cmnm5s2U	25.9238	26.4757	27.8784	-	-	-	0	26.7593	0	only tRNA	NA
D	6568.84	6584.25	6671.49	75.9779	132.232	72.3174	93.509	6608.19	0.0141505	both tRNA & rRNA?	RdsA/SMU_392c
Gm	1102.42	1261.51	920.471	2069.31	1908.08	2008.14	1995.18	1094.8	1.82241	both tRNA & rRNA	RlmB/SMU_164;RlmP/SMU_1724c	RlmB/trmH/SPD_RS06870
ho5U	56.4997	58.5579	62.1754	2.07463	3.28157	2.12206	2.49275	59.0777	0.0421945	only tRNA	NA
I	1853.56	1931.29	1905.84	22.4444	27.1928	19.2633	22.9668	1896.89	0.0121076	only tRNA	NA
i6A	22819.4	21549.7	23297.5	197.529	342.764	149.096	229.797	22555.6	0.010188	only tRNA	NA
k2C	310.112	361.104	353.403	-	-	-	0	341.539	0	only tRNA	NA
m1A	44008.9	40451.1	42120.1	304.299	531.901	242.067	359.422	42193.4	0.00851846	only tRNA	NA
m1G	19668.4	19617.9	20346.3	80.3828	218.954	66.3672	121.901	19877.5	0.00613263	only tRNA	NA
m2,2G	493.15	571.974	394.179	1.8749	6.57791	1.60303	3.35195	486.434	0.00689086	only tRNA	NA
m2A	24535.1	26306.7	27215.8	3508.77	3213.71	3347.16	3356.55	26019.2	0.129003	both tRNA & rRNA	RlmN/SMU_522 (bifunctional enzyme)	RlmN/SPD_RS03600
m2G	365.619	406.916	290.711	3810.92	3589.43	3885.72	3762.02	354.415	10.6147	only rRNA	RsmD/SMU_516; RsmC/SMU_1125c;RlmL /SMU_472	RsmD/ SPD_RS09410; RsmC/ SPD_RS03960; RlmL/ SPD_RS01855
m3C	26.8673	29.8732	23.3841	2.62508	4.04047	2.59076	3.08544	26.7082	0.115524	contaminant or non-enzymatic	None
m3U	25.482	25.1054	23.2249	247.336	223.729	256.906	242.657	24.6041	9.86247	only rRNA	RsmE/SMU_2049c	RsmE/SPD_RS08370
m4Cm	9.6978	10.027	8.84572	7259.74	6815.09	7321.51	7132.11	9.52351	748.895	only rRNA	RsmI /SMU_1659c; RsmH/MraW/SMU_453	RsmI /SPD_RS04445; RsmH/mraW/SPD_RS01665
m5C	495.121	569.715	394.448	1302.05	1217.63	1327.52	1282.4	486.428	2.63635	only rRNA	RsmB/SunL/SMU_482 ;	RsmB/sun/SPD_RS08215
m5U	7951.99	7688.49	7801.06	288.179	329.799	262.498	293.492	7813.85	0.0375605	both tRNA & rRNA	RumA/SMU_788; ?/ SMU_1779c	RumA-2/rlmD/ SPD_RS09075
m6,6A	5080.41	5671.26	4793.88	24166.1	22938.3	25139.6	24081.3	5181.85	4.64725	only rRNA	KsgA/SMU_349	KsgA/rsmA/ SPD_RS09490
m6A	52244.2	53810.4	53309.7	496.311	1679.26	504.746	893.439	53121.4	0.0168188	only tRNA	None
m7G	84736.3	86411.1	86127.5	7883.02	9534.69	7972.58	8463.43	85758.3	0.0986893	both tRNA & rRNA	RsmG/ GidB/SMU_1931 RlmQ/SMU_776	RsmG/SPD_RS06085; ywbD/ SPD_RS06475
mnm5U	4.87729	6.14004	6.42622	-	-	-	0	5.81452	0	only tRNA	NA
mnm5s2U	265.453	247.092	264.457	-	-	-	0	259.001	0	only tRNA	NA
mo5U	3418.75	3185.04	3423.62	19.4102	55.963	15.6053	30.3262	3342.47	0.00907298	only tRNA	NA
preQ1	13.3615	14.7606	18.7645	-	-	-	0	15.6288	0	only tRNA	NA
oQ	1.00169	0.669833	1.36527	-	-	-	0	1.01226	0	only tRNA	NA
Q	731.743	750.313	884.95	3.29333	6.34509	3.35935	4.33259	789.002	0.00549123	only tRNA	NA
s2U	26.9807	23.3977	24.1538	-	-	-	0	24.8441	0	only tRNA	NA
s4U	3795.05	3722.4	3938.61	7.34732	17.4117	4.26499	9.67468	3818.69	0.00253351	only tRNA	NA
t6A	8413.92	9139.79	9318.41	17.6998	49.0746	12.6486	26.4743	8957.38	0.00295559	only tRNA	NA
Um	47.3251	54.5285	38.7177	-	-	-	0	46.8571	0	only tRNA	NA
Y	2006.68	2007.93	2089.78	80.4319	83.5443	67.7232	77.2331	2034.8	0.0379562	both tRNA & rRNA	RsuA/SMU_638;RluA/SMU_854; RluB/SMU_1711; RluD/SMU_1950	RsuA-1/SPD_RS01415; RsuA-2/ SPD_RS03200 ; RluB/ SPD_RS08820; RluD/rluD1/SPD_RS04405
